# Selection and hybridization shaped the rapid spread of African honey bee ancestry in the Americas

**DOI:** 10.1101/2020.03.17.994632

**Authors:** Erin Calfee, Marcelo Nicolás Agra, María Alejandra Palacio, Santiago R. Ramírez, Graham Coop

## Abstract

Recent biological invasions offer ‘natural’ laboratories to understand the genetics and ecology of adaptation, hybridization, and range limits. One of the most impressive and well-documented biological invasions of the 20th century began in 1957 when *Apis mellifera scutellata* honey bees swarmed out of managed experimental colonies in Brazil. This newly-imported subspecies, native to southern and eastern Africa, both hybridized with and out-competed previously-introduced European honey bee subspecies. Populations of *scutellata*-European hybrid honey bees rapidly expanded and spread across much of the Americas in less than 50 years. We use broad geographic sampling and whole genome sequencing of over 300 bees to map the distribution of *scutellata* ancestry where the northern and southern invasions have presently stalled, forming replicated hybrid zones with European bee populations in California and Argentina. California is much farther from Brazil, yet these hybrid zones occur at very similar latitudes, consistent with the invasion having reached a climate barrier. At these range limits, we observe genome-wide clines for *scutellata* ancestry, and parallel clines for wing length that span hundreds of kilometers, supporting a smooth transition from climates favoring *scutellata*-European hybrid bees to climates where they cannot survive winter. We find no large effect loci maintaining exceptionally steep ancestry transitions. Instead, we find most individual loci have concordant ancestry clines across South America, with a build-up of somewhat steeper clines in regions of the genome with low recombination rates, consistent with many loci of small effect contributing to climate-associated fitness trade-offs. Additionally, we find no substantial reductions in genetic diversity associated with rapid expansions nor complete dropout of *scutellata* ancestry at any individual loci on either continent, which suggests that the competitive fitness advantage of *scutellata* ancestry at lower latitudes has a polygenic basis and that *scutellata*-European hybrid bees maintained large population sizes during their invasion. To test for parallel selection across continents, we develop a null model that accounts for drift in ancestry frequencies during the rapid expansion. We identify several peaks within a larger genomic region where selection has pushed *scutellata* ancestry to high frequency hundreds of kilometers past the present cline centers in both North and South America and that may underlie high-fitness traits driving the invasion.

**Author Summary:** Crop pollination around the world relies on native and introduced honey bee populations, which vary in their behaviors and climatic ranges. *Scutellata*-European hybrid honey bees (also known as ‘Africanized’ honey bees) have been some of the most ecologically successful; originating in a 1950s experimental breeding program in Brazil, they rapidly came to dominate across most of the Americas. As a recent genetic mixture of multiple imported *Apis mellifera* subspecies, *scutellata*-European hybrid honey bees have a patchwork of ancestry across their genomes, which we leverage to identify loci with an excess of *scutellata* or European ancestry due to selection. We additionally use the natural replication in this invasion to compare outcomes between North and South America (California and Argentina). We identify several genomic regions with exceptionally high *scutellata* ancestry across continents and that may underlie favored *scutellata*-European hybrid honey bee traits (e.g. *Varroa* mite resistance). We find evidence that a climatic barrier has dramatically slowed the invasion at similar latitudes on both continents. At the current range limits, *scutellata* ancestry decreases over hundreds of kilometers, creating many bee populations with intermediate *scutellata* ancestry proportions that can be used to map the genetic basis of segregating traits (here, wing length) and call into question the biological basis for binary ‘Africanized’ vs. European bee classifications.
