## Supplementary material for "Selection and hybridization shaped the rapid spread of African honey bee ancestry in the Americas": S3 Table - Ancestry outlier regions

chr	start	end	region	outlier_type	FDR_South_America	FDR_North_America	bp_overlap_shared_outlier	percent_bp_shared
NC_037638.1	7504328	7522987	NC_037638.1:7504328-7522987	High_A_North_America	NA	0.01	0	0
NC_037638.1	7543854	7555799	NC_037638.1:7543854-7555799	High_A_North_America	NA	0.01	0	0
NC_037638.1	7565990	7568219	NC_037638.1:7565990-7568219	High_A_North_America	NA	0.05	0	0
NC_037638.1	8656160	8656493	NC_037638.1:8656160-8656493	High_A_North_America	NA	0.1	0	0
NC_037638.1	8676073	8681943	NC_037638.1:8676073-8681943	High_A_North_America	NA	0.05	0	0
NC_037638.1	8699963	8705348	NC_037638.1:8699963-8705348	High_A_North_America	NA	0.1	0	0
NC_037638.1	9510665	9524705	NC_037638.1:9510665-9524705	High_A_South_America	0.1	NA	0	0
NC_037638.1	10022079	10024108	NC_037638.1:10022079-10024108	High_A_North_America	NA	0.1	0	0
NC_037638.1	10154930	10160385	NC_037638.1:10154930-10160385	High_A_South_America	0.1	NA	0	0
NC_037638.1	10324579	10324983	NC_037638.1:10324579-10324983	High_A_North_America	NA	0.1	0	0
NC_037638.1	10357199	10367463	NC_037638.1:10357199-10367463	High_A_North_America	NA	0.05	0	0
NC_037638.1	10451523	10461088	NC_037638.1:10451523-10461088	High_A_North_America	NA	0.05	0	0
NC_037638.1	10506093	10517002	NC_037638.1:10506093-10517002	High_A_North_America	NA	0.01	0	0
NC_037638.1	10535640	10749505	NC_037638.1:10535640-10749505	High_A_North_America	NA	0.01	129552	0.605765319243448
NC_037638.1	10591226	10713565	NC_037638.1:10591226-10713565	High_A_South_America	0.05	NA	99884	0.816452643882981
NC_037638.1	10591226	10713565	NC_037638.1:10591226-10713565	High_A_Shared	0.05	0.01	122339	1
NC_037638.1	10733297	10743420	NC_037638.1:10733297-10743420	High_A_Shared	0.1	0.01	10123	1
NC_037638.1	10733297	10743420	NC_037638.1:10733297-10743420	High_A_South_America	0.1	NA	7623	0.753037637064111
NC_037638.1	10912337	10980558	NC_037638.1:10912337-10980558	High_A_North_America	NA	0.01	65313	0.957373829172835
NC_037638.1	10912337	10980558	NC_037638.1:10912337-10980558	High_A_Shared	0.01	0.01	68221	1
NC_037638.1	10912337	10997422	NC_037638.1:10912337-10997422	High_A_South_America	0.01	NA	68221	0.801798201798202
NC_037638.1	11019827	11068853	NC_037638.1:11019827-11068853	High_A_South_America	0.01	NA	10252	0.20911353159548
NC_037638.1	11057000	11067632	NC_037638.1:11057000-11067632	High_A_North_America	NA	0.01	4194	0.394469525959368
NC_037638.1	11057000	11067632	NC_037638.1:11057000-11067632	High_A_Shared	0.01	0.01	10632	1
NC_037638.1	11079999	11107985	NC_037638.1:11079999-11107985	High_A_South_America	0.01	NA	21373	0.763703280211534
NC_037638.1	11083093	11105772	NC_037638.1:11083093-11105772	High_A_North_America	NA	0.01	12913	0.56938136602143
NC_037638.1	11083093	11105772	NC_037638.1:11083093-11105772	High_A_Shared	0.01	0.01	22679	1
NC_037638.1	11255472	11281694	NC_037638.1:11255472-11281694	High_A_North_America	NA	0.01	1600	0.061017466249714
NC_037638.1	11268450	11270050	NC_037638.1:11268450-11270050	High_A_South_America	0.05	NA	813	0.508125
NC_037638.1	11268450	11270050	NC_037638.1:11268450-11270050	High_A_Shared	0.05	0.01	1600	1
NC_037638.1	11312018	11352316	NC_037638.1:11312018-11352316	High_A_North_America	NA	0.01	0	0
NC_037638.1	11435354	11468626	NC_037638.1:11435354-11468626	High_A_North_America	NA	0.01	29503	0.88672156768454
NC_037638.1	11437508	11468626	NC_037638.1:11437508-11468626	High_A_Shared	0.01	0.01	31118	1
NC_037638.1	11437508	11468626	NC_037638.1:11437508-11468626	High_A_South_America	0.01	NA	28066	0.901921717334019
NC_037638.1	11777471	11784786	NC_037638.1:11777471-11784786	High_A_South_America	0.05	NA	6788	0.927956254272044
NC_037638.1	11777471	11784786	NC_037638.1:11777471-11784786	High_A_Shared	0.05	0.01	7315	1
NC_037638.1	11777471	11786343	NC_037638.1:11777471-11786343	High_A_North_America	NA	0.01	7315	0.824504057709648
NC_037638.1	11899219	11930037	NC_037638.1:11899219-11930037	High_A_North_America	NA	0.01	18854	0.611785320267376
NC_037638.1	11907137	11925991	NC_037638.1:11907137-11925991	High_A_South_America	0.05	NA	15686	0.831971995332555
NC_037638.1	11907137	11925991	NC_037638.1:11907137-11925991	High_A_Shared	0.05	0.01	18854	1
NC_037638.1	11957477	11962924	NC_037638.1:11957477-11962924	High_A_North_America	NA	0.05	0	0
NC_037638.1	12005137	12017147	NC_037638.1:12005137-12017147	High_A_South_America	0.1	NA	736	0.0612822647793505
NC_037638.1	12005440	12007124	NC_037638.1:12005440-12007124	High_A_Shared	0.1	0.05	1684	1
NC_037638.1	12005440	12007124	NC_037638.1:12005440-12007124	High_A_North_America	NA	0.05	736	0.437054631828979
NC_037638.1	12080009	12082506	NC_037638.1:12080009-12082506	High_A_North_America	NA	0.1	0	0
NC_037638.1	12100878	12101320	NC_037638.1:12100878-12101320	High_A_North_America	NA	0.1	0	0
NC_037638.1	12122015	12133509	NC_037638.1:12122015-12133509	High_A_North_America	NA	0.01	8363	0.727597007134157
NC_037638.1	12123775	12133174	NC_037638.1:12123775-12133174	High_A_South_America	0.05	NA	8171	0.869347802957761
NC_037638.1	12123775	12133174	NC_037638.1:12123775-12133174	High_A_Shared	0.05	0.01	9399	1
NC_037638.1	12342824	12361685	NC_037638.1:12342824-12361685	High_A_North_America	NA	0.01	0	0
NC_037638.1	12605177	12606117	NC_037638.1:12605177-12606117	High_A_North_America	NA	0.1	0	0
NC_037638.1	14902999	14903496	NC_037638.1:14902999-14903496	High_A_North_America	NA	0.1	0	0
NC_037638.1	25771192	25789616	NC_037638.1:25771192-25789616	High_A_North_America	NA	0.05	0	0
NC_037639.1	1462752	1469293	NC_037639.1:1462752-1469293	High_A_North_America	NA	0.1	0	0
NC_037639.1	1485622	1489841	NC_037639.1:1485622-1489841	High_A_North_America	NA	0.1	0	0
NC_037639.1	1530940	1539980	NC_037639.1:1530940-1539980	High_A_North_America	NA	0.1	0	0
NC_037639.1	1556365	1560991	NC_037639.1:1556365-1560991	High_A_North_America	NA	0.1	0	0
NC_037639.1	2589767	2603788	NC_037639.1:2589767-2603788	High_A_North_America	NA	0.1	0	0
NC_037639.1	2616034	2621208	NC_037639.1:2616034-2621208	High_A_North_America	NA	0.05	0	0
NC_037639.1	2635227	2636614	NC_037639.1:2635227-2636614	High_A_North_America	NA	0.1	0	0
NC_037639.1	2710518	2729318	NC_037639.1:2710518-2729318	High_A_North_America	NA	0.05	0	0
NC_037639.1	4245235	4245579	NC_037639.1:4245235-4245579	High_A_North_America	NA	0.1	0	0
NC_037639.1	11271667	11272163	NC_037639.1:11271667-11272163	High_A_North_America	NA	0.1	0	0
NC_037641.1	6636778	6656322	NC_037641.1:6636778-6656322	High_A_North_America	NA	0.01	0	0
NC_037642.1	6198111	6198322	NC_037642.1:6198111-6198322	High_A_North_America	NA	0.1	0	0
NC_037642.1	6396220	6401702	NC_037642.1:6396220-6401702	High_A_North_America	NA	0.05	0	0
NC_037642.1	12909588	12909792	NC_037642.1:12909588-12909792	High_A_North_America	NA	0.1	0	0
NC_037642.1	12924629	12961044	NC_037642.1:12924629-12961044	High_A_North_America	NA	0.1	0	0
NC_037642.1	13722290	13747455	NC_037642.1:13722290-13747455	High_A_North_America	NA	0.01	0	0
NC_037643.1	12849870	12867715	NC_037643.1:12849870-12867715	High_A_South_America	0.05	NA	0	0
NC_037644.1	9461879	9465846	NC_037644.1:9461879-9465846	High_A_North_America	NA	0.05	0	0
NC_037645.1	7418964	7419134	NC_037645.1:7418964-7419134	High_A_North_America	NA	0.1	0	0
NC_037645.1	7466286	7475942	NC_037645.1:7466286-7475942	High_A_North_America	NA	0.05	0	0
NC_037645.1	10981883	10984647	NC_037645.1:10981883-10984647	High_A_North_America	NA	0.1	0	0
NC_037646.1	6725613	6729658	NC_037646.1:6725613-6729658	High_A_North_America	NA	0.1	0	0
NC_037646.1	8490764	8491511	NC_037646.1:8490764-8491511	High_A_North_America	NA	0.1	0	0
NC_037648.1	193346	195326	NC_037648.1:193346-195326	High_A_North_America	NA	0.1	0	0
NC_037648.1	234736	249293	NC_037648.1:234736-249293	High_A_North_America	NA	0.05	0	0
NC_037648.1	1816786	1817081	NC_037648.1:1816786-1817081	High_A_North_America	NA	0.1	0	0
NC_037648.1	1917907	1943884	NC_037648.1:1917907-1943884	High_A_North_America	NA	0.01	0	0
NC_037648.1	2022022	2053441	NC_037648.1:2022022-2053441	High_A_North_America	NA	0.01	11360	0.361564658327763
NC_037648.1	2022887	2035862	NC_037648.1:2022887-2035862	High_A_Shared	0.1	0.05	12975	1
NC_037648.1	2022887	2035862	NC_037648.1:2022887-2035862	High_A_South_America	0.1	NA	6169	0.475452793834297
NC_037648.1	2063689	2101299	NC_037648.1:2063689-2101299	High_A_North_America	NA	0.01	10012	0.266205796330763
NC_037648.1	2081670	2091682	NC_037648.1:2081670-2091682	High_A_Shared	0.1	0.01	10012	1
NC_037648.1	2081670	2091682	NC_037648.1:2081670-2091682	High_A_South_America	0.1	NA	7665	0.765581302437076
NC_037648.1	13911123	13928507	NC_037648.1:13911123-13928507	Low_A_South_America	0.05	NA	0	0
NC_037648.1	13939149	15252025	NC_037648.1:13939149-15252025	Low_A_South_America	0.01	NA	0	0
NC_037649.1	10654	24385	NC_037649.1:10654-24385	High_A_North_America	NA	0.1	0	0
NC_037649.1	9578178	9602923	NC_037649.1:9578178-9602923	Low_A_South_America	0.05	NA	0	0
NC_037649.1	10771010	10778457	NC_037649.1:10771010-10778457	Low_A_South_America	0.05	NA	0	0
NC_037650.1	4765640	4770471	NC_037650.1:4765640-4770471	High_A_North_America	NA	0.05	0	0
NC_037651.1	3831957	3843562	NC_037651.1:3831957-3843562	High_A_North_America	NA	0.05	0	0
NC_037651.1	6208141	6232675	NC_037651.1:6208141-6232675	High_A_North_America	NA	0.01	0	0
NC_037652.1	7946936	7947081	NC_037652.1:7946936-7947081	High_A_North_America	NA	0.1	0	0
NC_037653.1	5097023	5097711	NC_037653.1:5097023-5097711	High_A_South_America	0.1	NA	0	0
