## Supplementary material for "Selection and hybridization shaped the rapid spread of African honey bee ancestry in the Americas": S4 Table - Ancestry outlier genes

scaffold	start	end	source	Name	BEEBASE	gene_biotype	DAVID_gene_name	High_A_outlier_North_America_FDR	High_A_outlier_South_America_FDR	Low_A_outlier_South_America_FDR	Low_A_outlier_North_America_FDR
NC_037648.1	13860605	13923685	Gnomon	LOC552619	GB44974	protein_coding	hepatocyte nuclear factor 6(LOC552619)	NA	NA	0.05	NA
NC_037648.1	13935790	13939562	Gnomon	LOC725952	GB44973	protein_coding	uncharacterized LOC725952(LOC725952)	NA	NA	0.1	NA
NC_037648.1	13939676	13987149	Gnomon	LOC408311	GB44972	protein_coding	catenin delta-2(LOC408311)	NA	NA	0.01	NA
NC_037648.1	13954069	13958630	Gnomon	LOC102654792	NA	lncRNA	NA	NA	NA	0.01	NA
NC_037648.1	13974633	13976928	Gnomon	LOC102654712	NA	protein_coding	NA	NA	NA	0.01	NA
NC_037648.1	13987142	13990427	Gnomon	LOC726018	GB44971	protein_coding	replication factor C subunit 4-like(LOC726018)	NA	NA	0.01	NA
NC_037648.1	13990682	13993935	Gnomon	LOC408312	GB45194	protein_coding	tyrosine-protein kinase transmembrane receptor Ror2(LOC408312)	NA	NA	0.01	NA
NC_037648.1	13994736	13996257	Gnomon	LOC107965270	NA	lncRNA	NA	NA	NA	0.01	NA
NC_037648.1	13996325	14000301	Gnomon	LOC410255	GB44970	protein_coding	RUN domain-containing protein 1(LOC410255)	NA	NA	0.01	NA
NC_037648.1	14000525	14006037	Gnomon	LOC410256	GB45195	protein_coding	protein lap1(LOC410256)	NA	NA	0.01	NA
NC_037648.1	14008982	14013695	Gnomon	LOC552557	GB44969	protein_coding	lipoamide acyltransferase component of branched-chain alpha-keto acid dehydrogenase complex, mitochondrial(LOC552557)	NA	NA	0.01	NA
NC_037648.1	14013458	14014950	Gnomon	LOC113219126	NA	lncRNA	NA	NA	NA	0.01	NA
NC_037648.1	14015126	14045583	BestRefSeq%2CGnomon	mGlutR1	GB44968	NA	metabotropic glutamate receptor 1(mGlutR1)	NA	NA	0.01	NA
NC_037648.1	14045600	14052256	Gnomon	LOC410257	GB45197	protein_coding	cysteine protease ATG4D(LOC410257)	NA	NA	0.01	NA
NC_037648.1	14053070	14055264	Gnomon	LOC552511	GB44967	protein_coding	GTP:AMP phosphotransferase AK3, mitochondrial(LOC552511)	NA	NA	0.05	NA
NC_037648.1	14055463	14059408	Gnomon	LOC410258	GB44966	protein_coding	selenide, water dikinase(LOC410258)	NA	NA	0.01	NA
NC_037648.1	14060221	14062244	Gnomon	LOC408314	GB44964	protein_coding	uncharacterized LOC408314(LOC408314)	NA	NA	0.01	NA
NC_037648.1	14062936	14084011	Gnomon	LOC408315	GB45199	protein_coding	ceramide kinase(LOC408315)	NA	NA	0.01	NA
NC_037648.1	14072787	14075420	Gnomon	LOC102655785	NA	lncRNA	NA	NA	NA	0.01	NA
NC_037648.1	14089273	14168184	Gnomon	LOC410259	GB44961	protein_coding	nuclear factor 1 X-type(LOC410259)	NA	NA	0.01	NA
NC_037648.1	14099940	14103139	Gnomon	LOC107965165	NA	lncRNA	NA	NA	NA	0.01	NA
NC_037648.1	14160301	14162720	Gnomon	LOC102656080	NA	lncRNA	NA	NA	NA	0.01	NA
NC_037648.1	14171667	14173651	Gnomon	LOC726301	GB44960	protein_coding	actin-related protein 2/3 complex subunit 4(LOC726301)	NA	NA	0.01	NA
NC_037648.1	14173149	14176410	Gnomon	LOC100577687	GB45202	protein_coding	nucleoporin-like protein 2(LOC100577687)	NA	NA	0.01	NA
NC_037648.1	14176485	14184439	BestRefSeq	LOC408316	GB44959	NA	uncharacterized LOC408316(LOC408316)	NA	NA	0.01	NA
NC_037648.1	14187573	14193398	Gnomon	LOC113219094	NA	lncRNA	NA	NA	NA	0.01	NA
NC_037648.1	14188004	14189320	Gnomon	LOC102656537	NA	lncRNA	NA	NA	NA	0.01	NA
NC_037648.1	14197851	14200831	Gnomon	LOC113219095	NA	lncRNA	NA	NA	NA	0.01	NA
NC_037648.1	14201123	14204777	Gnomon	LOC113219113	NA	lncRNA	NA	NA	NA	0.01	NA
NC_037648.1	14208346	14211195	Gnomon	LOC102656683	NA	lncRNA	NA	NA	NA	0.01	NA
NC_037648.1	14210801	14212816	Gnomon	LOC107965290	NA	lncRNA	NA	NA	NA	0.01	NA
NC_037648.1	14214819	14215922	Gnomon	LOC102656707	NA	lncRNA	NA	NA	NA	0.01	NA
NC_037648.1	14216762	14229944	Gnomon	LOC107965253	NA	lncRNA	NA	NA	NA	0.01	NA
NC_037648.1	14231873	14231958	BestRefSeq	Mir8	NA	NA	NA	NA	NA	0.01	NA
NC_037648.1	14237792	14243265	Gnomon	LOC102656859	NA	lncRNA	NA	NA	NA	0.01	NA
NC_037648.1	14244284	14247060	Gnomon	LOC100578910	GB44950	protein_coding	uncharacterized LOC100578910(LOC100578910)	NA	NA	0.01	NA
NC_037648.1	14244592	14245126	Gnomon	LOC113219065	NA	lncRNA	NA	NA	NA	0.01	NA
NC_037648.1	14247573	14258092	Gnomon	LOC107965250	NA	protein_coding	NA	NA	NA	0.01	NA
NC_037648.1	14256702	14275861	Gnomon	LOC410261	GB44948	protein_coding	echinoderm microtubule-associated protein-like CG42247(LOC410261)	NA	NA	0.01	NA
NC_037648.1	14271479	14277309	Gnomon	LOC100577914	NA	lncRNA	NA	NA	NA	0.01	NA
NC_037648.1	14279519	14283426	Gnomon	LOC410262	GB44946	protein_coding	probable 28S rRNA (cytosine-C(5))-methyltransferase(LOC410262)	NA	NA	0.01	NA
NC_037648.1	14282097	14282630	Gnomon	LOC102653824	NA	protein_coding	NA	NA	NA	0.01	NA
NC_037648.1	14283796	14289254	Gnomon	LOC410263	GB45207	protein_coding	transmembrane GTPase Marf(LOC410263)	NA	NA	0.01	NA
NC_037648.1	14289743	14290688	Gnomon	LOC102654090	NA	protein_coding	NA	NA	NA	0.01	NA
NC_037648.1	14290722	14294418	Gnomon	LOC102654041	NA	protein_coding	NA	NA	NA	0.01	NA
NC_037648.1	14294705	14296033	Gnomon	LOC102653994	NA	protein_coding	NA	NA	NA	0.01	NA
NC_037648.1	14296159	14299225	Gnomon	LOC726506	GB44944	protein_coding	kinesin 14(LOC726506)	NA	NA	0.01	NA
NC_037648.1	14299546	14300758	Gnomon	LOC552295	GB45210	protein_coding	translocon-associated protein subunit gamma-like(LOC552295)	NA	NA	0.01	NA
NC_037648.1	14303380	14309559	BestRefSeq%2CGnomon	TpnCI	GB45211	NA	troponin C type I(TpnCI)	NA	NA	0.01	NA
NC_037648.1	14309645	14313490	Gnomon	LOC409152	GB44943	protein_coding	NCK-interacting protein with SH3 domain(LOC409152)	NA	NA	0.01	NA
NC_037648.1	14313638	14324369	Gnomon	LOC726875	NA	protein_coding	NA	NA	NA	0.01	NA
NC_037648.1	14323652	14330073	Gnomon	LOC726861	GB14259	protein_coding	myosuppressin(LOC726861)	NA	NA	0.01	NA
NC_037648.1	14331562	14337488	Gnomon	LOC413942	GB45213	protein_coding	acyl-CoA synthetase short-chain family member 3, mitochondrial(LOC413942)	NA	NA	0.01	NA
NC_037648.1	14337973	14342876	Gnomon	LOC413943	GB44941	protein_coding	eukaryotic peptide chain release factor GTP-binding subunit ERF3A(LOC413943)	NA	NA	0.01	NA
NC_037648.1	14343351	14347730	Gnomon	LOC413944	GB44940	protein_coding	exosome complex exonuclease RRP44(LOC413944)	NA	NA	0.01	NA
NC_037648.1	14348152	14356565	Gnomon	LOC413457	GB45214	protein_coding	zinc finger FYVE domain-containing protein 9(LOC413457)	NA	NA	0.01	NA
NC_037648.1	14358093	14360893	Gnomon	LOC726801	GB45215	protein_coding	peroxisomal N(1)-acetyl-spermine/spermidine oxidase(LOC726801)	NA	NA	0.01	NA
NC_037648.1	14363098	14374104	Gnomon	LOC409919	GB44939	protein_coding	excitatory amino acid transporter 1-like(LOC409919)	NA	NA	0.01	NA
NC_037648.1	14364761	14365397	Gnomon	LOC107965252	NA	lncRNA	NA	NA	NA	0.01	NA
NC_037648.1	14365528	14366168	Gnomon	LOC113219071	NA	lncRNA	NA	NA	NA	0.01	NA
NC_037648.1	14374447	14378919	Gnomon	LOC726781	GB44938	protein_coding	ubiquitin-like-conjugating enzyme ATG10(LOC726781)	NA	NA	0.01	NA
NC_037648.1	14374899	14375486	Gnomon	LOC113219129	NA	lncRNA	NA	NA	NA	0.01	NA
NC_037648.1	14377011	14398074	Gnomon	LOC551073	GB45216	protein_coding	single-stranded DNA-binding protein 3(LOC551073)	NA	NA	0.01	NA
NC_037648.1	14399986	14404363	Gnomon	LOC408317	GB45218	protein_coding	uncharacterized LOC408317(LOC408317)	NA	NA	0.01	NA
NC_037648.1	14403499	14405586	Gnomon	LOC113219128	NA	lncRNA	NA	NA	NA	0.01	NA
NC_037648.1	14406507	14414597	Gnomon	LOC411457	GB45220	protein_coding	galactosylgalactosylxylosylprotein 3-beta-glucuronosyltransferase P(LOC411457)	NA	NA	0.01	NA
NC_037648.1	14417310	14420257	Gnomon	LOC409068	GB45221	protein_coding	annexin B11-like(LOC409068)	NA	NA	0.01	NA
NC_037648.1	14420634	14422542	Gnomon	LOC102655688	NA	protein_coding	NA	NA	NA	0.01	NA
NC_037648.1	14426718	14431303	Gnomon	LOC411458	GB44936	protein_coding	histone-arginine methyltransferase CARMER(LOC411458)	NA	NA	0.01	NA
NC_037648.1	14431862	14439350	Gnomon	LOC551987	GB45223	protein_coding	putative RNA-binding protein Luc7-like 2(LOC551987)	NA	NA	0.01	NA
NC_037648.1	14439729	14444382	Gnomon	LOC409070	GB44935	protein_coding	protein pellino(LOC409070)	NA	NA	0.01	NA
NC_037648.1	14446240	14453218	Gnomon	LOC409476	GB44934	protein_coding	nuclear cap-binding protein subunit 1(LOC409476)	NA	NA	0.01	NA
NC_037648.1	14447674	14449052	Gnomon	LOC100576153	GB45224	protein_coding	odorant receptor 13a-like(LOC100576153)	NA	NA	0.01	NA
NC_037648.1	14453381	14456666	Gnomon	LOC409475	GB45225	protein_coding	26S proteasome non-ATPase regulatory subunit 2(LOC409475)	NA	NA	0.01	NA
NC_037648.1	14457485	14462151	Gnomon	LOC412944	GB44933	protein_coding	VWFA and cache domain-containing protein 1(LOC412944)	NA	NA	0.01	NA
NC_037648.1	14462529	14464801	Gnomon	LOC413916	GB45227	protein_coding	transmembrane protein 64(LOC413916)	NA	NA	0.01	NA
NC_037648.1	14466094	14468277	Gnomon	LOC100576186	GB44932	protein_coding	alanine--glyoxylate aminotransferase 2, mitochondrial(LOC100576186)	NA	NA	0.01	NA
NC_037648.1	14468659	14470335	Gnomon	LOC726612	GB44931	protein_coding	evolutionarily conserved signaling intermediate in Toll pathway, mitochondrial(LOC726612)	NA	NA	0.01	NA
NC_037648.1	14471045	14471848	Gnomon	LOC107965224	NA	lncRNA	NA	NA	NA	0.01	NA
NC_037648.1	14472318	14475344	Gnomon	LOC100579040	GB45228	protein_coding	chondroitin sulfate synthase 2(LOC100579040)	NA	NA	0.01	NA
NC_037648.1	14475633	14477823	Gnomon	LOC411433	GB44930	protein_coding	ell-associated factor Eaf(LOC411433)	NA	NA	0.01	NA
NC_037648.1	14478610	14480706	Gnomon	LOC726564	GB44929	protein_coding	uncharacterized LOC726564(LOC726564)	NA	NA	0.01	NA
NC_037648.1	14490242	14495252	Gnomon	LOC113219098	NA	lncRNA	NA	NA	NA	0.01	NA
NC_037648.1	14499153	14502255	Gnomon	LOC411552	GB10787	protein_coding	ceramide glucosyltransferase(LOC411552)	NA	NA	0.01	NA
NC_037648.1	14502704	14507031	Gnomon	LOC551734	GB44927	protein_coding	DNA excision repair protein haywire(LOC551734)	NA	NA	0.01	NA
NC_037648.1	14507498	14509625	Gnomon	LOC410264	GB44926	protein_coding	tRNA-dihydrouridine(20) synthase [NAD(P)+]-like(LOC410264)	NA	NA	0.01	NA
NC_037648.1	14509738	14515714	Gnomon	LOC100576185	GB45229	protein_coding	uncharacterized LOC100576185(LOC100576185)	NA	NA	0.01	NA
NC_037648.1	14515702	14518025	Gnomon	LOC100576286	GB44925	protein_coding	26S proteasome non-ATPase regulatory subunit 6 pseudogene(LOC100576286)	NA	NA	0.01	NA
NC_037648.1	14518145	14519986	Gnomon	LOC410266	GB45230	protein_coding	replication factor C subunit 5(LOC410266)	NA	NA	0.01	NA
NC_037648.1	14521082	14562543	Gnomon	LOC724460	GB45235	protein_coding	uncharacterized LOC724460(LOC724460)	NA	NA	0.01	NA
NC_037648.1	14527751	14540438	Gnomon	LOC102653678	NA	lncRNA	NA	NA	NA	0.01	NA
NC_037648.1	14563525	14566557	Gnomon	LOC724502	GB44918	protein_coding	transcription initiation factor TFIID subunit 5(LOC724502)	NA	NA	0.01	NA
NC_037648.1	14573307	14579693	Gnomon	LOC102654866	NA	lncRNA	NA	NA	NA	0.01	NA
NC_037648.1	14595938	14598314	Gnomon	LOC102654793	NA	lncRNA	NA	NA	NA	0.01	NA
NC_037648.1	14602989	14612564	Gnomon	LOC100576557	GB45239	protein_coding	uncharacterized LOC100576557(LOC100576557)	NA	NA	0.01	NA
NC_037648.1	14633534	14634986	Gnomon	LOC102654613	NA	lncRNA	NA	NA	NA	0.01	NA
NC_037648.1	14652629	14653762	Gnomon	LOC107965243	NA	lncRNA	NA	NA	NA	0.01	NA
NC_037648.1	14684216	14685772	Gnomon	LOC102654487	NA	lncRNA	NA	NA	NA	0.01	NA
NC_037648.1	14703391	14703512	BestRefSeq	Mir3764	NA	NA	NA	NA	NA	0.01	NA
NC_037648.1	14704437	14706839	Gnomon	LOC102654444	NA	lncRNA	NA	NA	NA	0.01	NA
NC_037648.1	14726243	14792698	Gnomon	LOC551501	GB44913	protein_coding	fringe glycosyltransferase(LOC551501)	NA	NA	0.01	NA
NC_037648.1	14738388	14744122	Gnomon	LOC102654947	NA	lncRNA	NA	NA	NA	0.01	NA
NC_037648.1	14763623	14766614	Gnomon	LOC107965256	NA	lncRNA	NA	NA	NA	0.01	NA
NC_037648.1	14784586	14785363	Gnomon	LOC113219075	NA	lncRNA	NA	NA	NA	0.01	NA
NC_037648.1	14793997	14802917	Gnomon	LOC408319	GB44912	protein_coding	lethal(3)malignant brain tumor-like protein 3(LOC408319)	NA	NA	0.01	NA
NC_037648.1	14803729	14807137	Gnomon	LOC724685	GB45247	protein_coding	protein-L-isoaspartate O-methyltransferase domain-containing protein 1-like(LOC724685)	NA	NA	0.01	NA
NC_037648.1	14804283	14804812	Gnomon	LOC113219067	NA	lncRNA	NA	NA	NA	0.01	NA
NC_037648.1	14807227	14821153	Gnomon	LOC410154	GB45248	protein_coding	uncharacterized LOC410154(LOC410154)	NA	NA	0.01	NA
NC_037648.1	14813422	14814349	Gnomon	LOC102655371	NA	lncRNA	NA	NA	NA	0.01	NA
NC_037648.1	14814381	14815565	Gnomon	LOC724756	NA	protein_coding	NA	NA	NA	0.01	NA
NC_037648.1	14822083	14830891	Gnomon	LOC551424	GB44910	protein_coding	nuclear receptor-binding protein homolog(LOC551424)	NA	NA	0.01	NA
NC_037648.1	14831017	14832401	Gnomon	LOC724842	GB45249	protein_coding	elongator complex protein 5(LOC724842)	NA	NA	0.01	NA
NC_037648.1	14833003	14836452	Gnomon	LOC724877	GB44909	protein_coding	integral membrane protein GPR155(LOC724877)	NA	NA	0.01	NA
NC_037648.1	14840590	14842246	Gnomon	LOC409595	GB45250	protein_coding	uncharacterized LOC409595(LOC409595)	NA	NA	0.01	NA
NC_037648.1	14843231	14847733	Gnomon	LOC409877	GB44907	protein_coding	myeloid leukemia factor(LOC409877)	NA	NA	0.01	NA
NC_037648.1	14849352	14851124	Gnomon	LOC552769	GB45251	protein_coding	ubiA prenyltransferase domain-containing protein 1 homolog(LOC552769)	NA	NA	0.01	NA
NC_037648.1	14852407	14853466	Gnomon	LOC100577344	GB45252	protein_coding	gametocyte-specific factor 1-like(LOC100577344)	NA	NA	0.01	NA
NC_037648.1	14854454	14860051	Gnomon	LOC412219	GB44906	protein_coding	ubiquitin conjugation factor E4 B(LOC412219)	NA	NA	0.01	NA
NC_037648.1	14860821	14862036	Gnomon	LOC727234	GB45253	protein_coding	cytidine deaminase-like(LOC727234)	NA	NA	0.01	NA
NC_037648.1	14862030	14870779	Gnomon	LOC409393	GB44905	protein_coding	serine/threonine-protein kinase mTOR(LOC409393)	NA	NA	0.01	NA
NC_037648.1	14871557	14874111	Gnomon	LOC552744	GB45254	protein_coding	ATP-binding cassette sub-family B member 10, mitochondrial(LOC552744)	NA	NA	0.01	NA
NC_037648.1	14874983	14877765	Gnomon	LOC727222	GB44904	protein_coding	serine/threonine-protein phosphatase 4 regulatory subunit 2(LOC727222)	NA	NA	0.01	NA
NC_037648.1	14880278	14881661	Gnomon	LOC551313	GB44903	protein_coding	calcineurin subunit B type 2(LOC551313)	NA	NA	0.01	NA
NC_037648.1	14882102	14883610	Gnomon	LOC552733	GB45255	protein_coding	aurora kinase B(LOC552733)	NA	NA	0.01	NA
NC_037648.1	14883658	14886164	Gnomon	LOC411505	GB44902	protein_coding	putative tRNA pseudouridine synthase Pus10(LOC411505)	NA	NA	0.01	NA
NC_037648.1	14885849	14888650	Gnomon	LOC409491	GB45256	protein_coding	transmembrane protein 183B(LOC409491)	NA	NA	0.01	NA
NC_037648.1	14888467	14892744	Gnomon	LOC552714	GB44901	protein_coding	conserved oligomeric Golgi complex subunit 2(LOC552714)	NA	NA	0.01	NA
NC_037648.1	14893058	14895269	Gnomon	LOC413822	GB45257	protein_coding	ubiquitin-conjugating enzyme E2 L3(LOC413822)	NA	NA	0.01	NA
NC_037648.1	14895427	14902815	Gnomon	LOC552700	GB44900	protein_coding	cullin-3(LOC552700)	NA	NA	0.01	NA
NC_037648.1	14903045	14905875	Gnomon	LOC551276	GB45258	protein_coding	isocitrate dehydrogenase [NADP] cytoplasmic(LOC551276)	NA	NA	0.01	NA
NC_037648.1	14909380	14917608	Gnomon	LOC410108	GB45259	protein_coding	zinc finger protein 91-like(LOC410108)	NA	NA	0.01	NA
NC_037648.1	14918599	14933522	Gnomon	LOC727221	GB45260	protein_coding	vacuolar protein sorting-associated protein 13A(LOC727221)	NA	NA	0.01	NA
NC_037648.1	14935633	14950154	Gnomon	LOC412046	GB44899	protein_coding	trithorax group protein osa(LOC412046)	NA	NA	0.01	NA
NC_037648.1	14951259	14953755	Gnomon	LOC409329	GB45261	protein_coding	mannose-1-phosphate guanyltransferase beta(LOC409329)	NA	NA	0.01	NA
NC_037648.1	14953511	14956354	Gnomon	LOC100576647	GB44898	protein_coding	separin(LOC100576647)	NA	NA	0.01	NA
NC_037648.1	14957093	14959317	Gnomon	LOC551964	GB44897	protein_coding	UDP-N-acetylhexosamine pyrophosphorylase(LOC551964)	NA	NA	0.01	NA
NC_037648.1	14960206	14964371	Gnomon	LOC107965281	NA	protein_coding	NA	NA	NA	0.01	NA
NC_037648.1	14965677	14970934	Gnomon	LOC725781	GB44896	protein_coding	syndetin(LOC725781)	NA	NA	0.01	NA
NC_037648.1	14971020	14974836	Gnomon	LOC409241	GB45263	protein_coding	prohormone-4(LOC409241)	NA	NA	0.01	NA
NC_037648.1	14978394	14980464	Gnomon	LOC411861	GB44895	protein_coding	NF-kappa-B-repressing factor(LOC411861)	NA	NA	0.01	NA
NC_037648.1	14981222	14982597	Gnomon	LOC411862	GB45264	protein_coding	28S ribosomal protein S2, mitochondrial(LOC411862)	NA	NA	0.01	NA
NC_037648.1	14982741	14984667	Gnomon	LOC411863	GB44894	protein_coding	dehydrogenase/reductase SDR family member 7(LOC411863)	NA	NA	0.01	NA
NC_037648.1	14985660	14989450	Gnomon	LOC409636	GB44893	protein_coding	uncharacterized LOC409636(LOC409636)	NA	NA	0.01	NA
NC_037648.1	14987438	14995739	Gnomon	LOC409634	GB45265	protein_coding	uncharacterized LOC409634(LOC409634)	NA	NA	0.01	NA
NC_037648.1	14996215	14996646	Gnomon	LOC102653856	NA	protein_coding	NA	NA	NA	0.01	NA
NC_037648.1	14996871	15002814	Gnomon	LOC100576717	GB45266	protein_coding	restin homolog(LOC100576717)	NA	NA	0.01	NA
NC_037648.1	15003329	15005477	Gnomon	LOC551467	GB15087	protein_coding	syntaxin-18(LOC551467)	NA	NA	0.01	NA
NC_037648.1	15005806	15007568	Gnomon	LOC107965192	NA	protein_coding	NA	NA	NA	0.01	NA
NC_037648.1	15007615	15012231	Gnomon	LOC409838	GB45270	protein_coding	poly(A) RNA polymerase gld-2 homolog A(LOC409838)	NA	NA	0.01	NA
NC_037648.1	15013529	15020286	Gnomon	LOC409839	GB44890	protein_coding	regulator of nonsense transcripts 1(LOC409839)	NA	NA	0.01	NA
NC_037648.1	15021465	15033468	Gnomon	LOC413259	GB44889	protein_coding	neurogenic protein big brain(LOC413259)	NA	NA	0.01	NA
NC_037648.1	15023818	15031633	Gnomon	LOC100578596	NA	lncRNA	NA	NA	NA	0.01	NA
NC_037648.1	15035374	15039748	Gnomon	LOC413260	GB45272	protein_coding	neuroligin-4, Y-linked(LOC413260)	NA	NA	0.01	NA
NC_037648.1	15040443	15044438	Gnomon	LOC725288	GB45273	protein_coding	uncharacterized LOC725288(LOC725288)	NA	NA	0.01	NA
NC_037648.1	15041572	15042756	Gnomon	LOC113219124	NA	protein_coding	NA	NA	NA	0.01	NA
NC_037648.1	15043989	15048642	Gnomon	LOC725245	GB44888	protein_coding	protein eiger-like(LOC725245)	NA	NA	0.01	NA
NC_037648.1	15048857	15050388	Gnomon	LOC102654948	NA	lncRNA	NA	NA	NA	0.01	NA
NC_037648.1	15051247	15054332	Gnomon	LOC100578745	GB45274	protein_coding	uncharacterized LOC100578745(LOC100578745)	NA	NA	0.01	NA
NC_037648.1	15055022	15061629	Gnomon	LOC551146	GB44886	protein_coding	glycine-rich protein DOT1(LOC551146)	NA	NA	0.01	NA
NC_037648.1	15061993	15066692	Gnomon	LOC413261	GB45275	protein_coding	serine/threonine-protein kinase polo(LOC413261)	NA	NA	0.01	NA
NC_037648.1	15067325	15077540	Gnomon	LOC551061	GB45277	protein_coding	multidrug resistance-associated protein 4-like(LOC551061)	NA	NA	0.01	NA
NC_037648.1	15078746	15085466	Gnomon	LOC725051	GB45278	protein_coding	multidrug resistance-associated protein 4-like(LOC725051)	NA	NA	0.01	NA
NC_037648.1	15088530	15094015	Gnomon	LOC550984	GB44885	protein_coding	uncharacterized LOC550984(LOC550984)	NA	NA	0.01	NA
NC_037648.1	15094306	15102991	Gnomon	LOC550935	GB44884	protein_coding	splicing factor 3B subunit 3(LOC550935)	NA	NA	0.01	NA
NC_037648.1	15103652	15105085	Gnomon	LOC725822	GB45279	protein_coding	RING finger protein PFF0165c(LOC725822)	NA	NA	0.01	NA
NC_037648.1	15106087	15108696	Gnomon	LOC412409	GB45280	protein_coding	mitochondrial import inner membrane translocase subunit TIM44(LOC412409)	NA	NA	0.01	NA
NC_037648.1	15110052	15124106	Gnomon	LOC409099	GB45281	protein_coding	E3 ubiquitin-protein ligase UBR5(LOC409099)	NA	NA	0.01	NA
NC_037648.1	15124233	15127597	Gnomon	LOC411553	GB44883	protein_coding	protein bunched, class 2/F/G isoform(LOC411553)	NA	NA	0.01	NA
NC_037648.1	15127887	15130817	Gnomon	LOC411554	GB45282	protein_coding	Williams-Beuren syndrome chromosomal region 16 protein homolog(LOC411554)	NA	NA	0.01	NA
NC_037648.1	15130921	15135170	Gnomon	LOC552843	GB44882	protein_coding	uncharacterized LOC552843(LOC552843)	NA	NA	0.01	NA
NC_037648.1	15135087	15144685	Gnomon	LOC411735	GB44881	protein_coding	nuclear pore complex protein Nup133(LOC411735)	NA	NA	0.01	NA
NC_037648.1	15135606	15139098	Gnomon	LOC725984	GB45283	protein_coding	uncharacterized LOC725984(LOC725984)	NA	NA	0.01	NA
NC_037648.1	15144846	15150064	Gnomon	LOC411734	GB45284	protein_coding	valine--tRNA ligase(LOC411734)	NA	NA	0.01	NA
NC_037648.1	15149180	15156320	Gnomon	LOC409184	GB44880	protein_coding	DENN domain-containing protein 1B(LOC409184)	NA	NA	0.01	NA
NC_037648.1	15156647	15158032	Gnomon	LOC413145	GB45285	protein_coding	eukaryotic translation initiation factor 3 subunit F(LOC413145)	NA	NA	0.01	NA
NC_037648.1	15158015	15159869	Gnomon	LOC413144	GB44879	protein_coding	actin related protein 11(LOC413144)	NA	NA	0.01	NA
NC_037648.1	15160221	15161358	Gnomon	LOC552838	GB44878	protein_coding	26S proteasome non-ATPase regulatory subunit 8(LOC552838)	NA	NA	0.01	NA
NC_037648.1	15161835	15164846	Gnomon	LOC551211	GB45286	protein_coding	elongation factor 1-gamma(LOC551211)	NA	NA	0.01	NA
NC_037648.1	15164642	15166563	Gnomon	LOC726151	GB44877	protein_coding	probable 39S ribosomal protein L49, mitochondrial(LOC726151)	NA	NA	0.01	NA
NC_037648.1	15166504	15176188	Gnomon	LOC102655980	NA	protein_coding	NA	NA	NA	0.01	NA
NC_037648.1	15183029	15238397	Gnomon	LOC100576421	GB44876	protein_coding	uncharacterized LOC100576421(LOC100576421)	NA	NA	0.01	NA
NC_037648.1	15226470	15227882	Gnomon	LOC102656667	NA	lncRNA	NA	NA	NA	0.1	NA
NC_037648.1	15244172	15245244	Gnomon	LOC552835	GB45288	protein_coding	glutaredoxin-related protein 5, mitochondrial(LOC552835)	NA	NA	0.1	NA
NC_037648.1	15246317	15253419	Gnomon	LOC102653972	NA	lncRNA	NA	NA	NA	0.1	NA
NC_037649.1	9315780	9622683	Gnomon	LOC724243	GB17084	protein_coding	fasciclin-3(LOC724243)	NA	NA	0.05	NA
NC_037649.1	10759853	10829510	Gnomon	LOC410398	GB52056	protein_coding	insulin-like growth factor 2 mRNA-binding protein 1(LOC410398)	NA	NA	0.05	NA
NC_037638.1	9939688	10184432	Gnomon	LOC412813	GB44821	protein_coding	neuronal growth regulator 1(LOC412813)	0.1	0.1	NA	NA
NC_037638.1	10586147	10593355	Gnomon	LOC113219406	NA	protein_coding	NA	0.01	0.1	NA	NA
NC_037638.1	10613675	10629474	Gnomon	LOC725683	GB45860	protein_coding	uncharacterized LOC725683(LOC725683)	0.01	0.05	NA	NA
NC_037638.1	10621697	10625708	Gnomon	LOC100578568	GB45845	lncRNA	uncharacterized LOC100578568(LOC100578568)	0.01	0.05	NA	NA
NC_037638.1	10629635	10630802	Gnomon	LOC102654014	NA	protein_coding	NA	0.01	0.05	NA	NA
NC_037638.1	10630701	10631532	Gnomon	LOC725747	GB45843	protein_coding	SNAPIN protein homolog(LOC725747)	0.01	0.05	NA	NA
NC_037638.1	10648728	10711893	Gnomon	LOC725776	GB45841	protein_coding	early growth response protein 1-like(LOC725776)	0.01	0.05	NA	NA
NC_037638.1	10733613	10736662	Gnomon	LOC410116	GB45837	protein_coding	transcription factor 25(LOC410116)	0.01	0.1	NA	NA
NC_037638.1	10736589	10738626	Gnomon	LOC102654555	NA	protein_coding	NA	0.01	0.1	NA	NA
NC_037638.1	10738509	10742586	Gnomon	LOC102654510	GB45836	protein_coding	blown fuse(blow)	0.01	0.1	NA	NA
NC_037638.1	10742429	10745214	Gnomon	LOC100578735	GB45834	protein_coding	pyruvate dehydrogenase E1 component subunit alpha, mitochondrial-like(LOC100578735)	0.01	0.1	NA	NA
NC_037638.1	10910087	10922395	Gnomon	LOC413759	GB45815	protein_coding	SCY1-like protein 2(LOC413759)	0.01	0.01	NA	NA
NC_037638.1	10923263	10927480	Gnomon	LOC406118	GB16891	protein_coding	DDB1- and CUL4-associated factor 11(LOC406118)	0.01	0.01	NA	NA
NC_037638.1	10929610	10935223	Gnomon	LOC408592	GB45884	protein_coding	acyl-coenzyme A:6-aminopenicillanic-acid-acyltransferase 40 kDa form(LOC408592)	0.01	0.01	NA	NA
NC_037638.1	10934933	10937237	Gnomon	LOC410726	GB45814	protein_coding	putative E3 ubiquitin-protein ligase UBR7(LOC410726)	0.01	0.01	NA	NA
NC_037638.1	10937631	10940839	Gnomon	LOC725494	GB45885	protein_coding	myoneurin-like(LOC725494)	0.01	0.01	NA	NA
NC_037638.1	10940385	10964255	Gnomon	LOC408594	GB45812	protein_coding	triple functional domain protein(LOC408594)	0.01	0.01	NA	NA
NC_037638.1	10964332	10967088	Gnomon	LOC410727	GB45886	protein_coding	39S ribosomal protein L38, mitochondrial(LOC410727)	0.01	0.01	NA	NA
NC_037638.1	10966877	10970752	Gnomon	LOC725649	NA	protein_coding	NA	0.01	0.01	NA	NA
NC_037638.1	10970896	10976162	Gnomon	LOC408595	GB45810	protein_coding	locomotion-related protein Hikaru genki(LOC408595)	0.01	0.01	NA	NA
NC_037638.1	10978656	10990270	Gnomon	LOC107966049	NA	protein_coding	NA	0.01	0.01	NA	NA
NC_037638.1	11040466	11070902	Gnomon	LOC413024	GB44810	protein_coding	carboxyl-terminal PDZ ligand of neuronal nitric oxide synthase protein-like(LOC413024)	0.01	0.01	NA	NA
NC_037638.1	11075509	11089568	Gnomon	LOC413025	GB44808	protein_coding	peroxidasin(LOC413025)	0.05	0.01	NA	NA
NC_037638.1	11091784	11094800	Gnomon	LOC102656318	NA	lncRNA	NA	0.01	0.01	NA	NA
NC_037638.1	11099605	11104176	Gnomon	LOC107964511	NA	lncRNA	NA	0.01	0.01	NA	NA
NC_037638.1	11103697	11119163	Gnomon	LOC100578631	GB44804	protein_coding	uncharacterized LOC100578631(LOC100578631)	0.05	0.01	NA	NA
NC_037638.1	11205468	11294717	Gnomon	LOC410724	GB44796	protein_coding	protein prickle-like(LOC410724)	0.01	0.05	NA	NA
NC_037638.1	11264551	11269416	Gnomon	LOC100578133	NA	protein_coding	NA	0.01	0.05	NA	NA
NC_037638.1	11267753	11269305	Gnomon	LOC100578184	NA	protein_coding	NA	0.01	0.05	NA	NA
NC_037638.1	11429569	11477303	Gnomon	LOC409546	GB44739	protein_coding	lachesin(LOC409546)	0.01	0.01	NA	NA
NC_037638.1	11447258	11454414	Gnomon	LOC102656558	NA	lncRNA	NA	0.01	0.01	NA	NA
NC_037638.1	11770998	11794777	Gnomon	LOC726743	GB46472	protein_coding	doublesex- and mab-3-related transcription factor A2(LOC726743)	0.01	0.05	NA	NA
NC_037638.1	11902236	11907144	Gnomon	LOC102655567	NA	lncRNA	NA	0.05	0.1	NA	NA
NC_037638.1	11908365	11972016	Gnomon	LOC410035	GB46487	protein_coding	dorsal-ventral patterning protein Sog(LOC410035)	0.01	0.05	NA	NA
NC_037638.1	11982112	12020267	Gnomon	LOC413677	GB46490	protein_coding	rho guanine nucleotide exchange factor 10(LOC413677)	0.05	0.1	NA	NA
NC_037638.1	12073196	12170406	Gnomon	LOC726972	NA	protein_coding	NA	0.01	0.05	NA	NA
NC_037638.1	12120914	12123998	Gnomon	LOC107965622	NA	lncRNA	NA	0.1	0.1	NA	NA
NC_037638.1	7220110	7711294	Gnomon	LOC113219185	NA	protein_coding	NA	0.01	NA	NA	NA
NC_037638.1	8534936	9003139	Gnomon	LOC410732	GB43004	protein_coding	3-phosphoinositide-dependent protein kinase 1(LOC410732)	0.05	NA	NA	NA
NC_037638.1	8701273	8724074	Gnomon	LOC102653666	NA	lncRNA	NA	0.1	NA	NA	NA
NC_037638.1	10231882	10452369	Gnomon	LOC725189	GB40871	protein_coding	protein bric-a-brac 1-like(LOC725189)	0.05	NA	NA	NA
NC_037638.1	10363933	10369500	Gnomon	LOC113219409	NA	lncRNA	NA	0.05	NA	NA	NA
NC_037638.1	10453717	10460115	Gnomon	LOC408598	GB45852	protein_coding	MAGUK p55 subfamily member 7(LOC408598)	0.05	NA	NA	NA
NC_037638.1	10497978	10521059	Gnomon	LOC552761	GB55046	protein_coding	probable G-protein coupled receptor B0563.6(LOC552761)	0.01	NA	NA	NA
NC_037638.1	10534560	10584049	Gnomon	LOC551385	GB45859	protein_coding	frequenin-1(LOC551385)	0.01	NA	NA	NA
NC_037638.1	10716501	10718000	Gnomon	LOC551557	GB45838	protein_coding	uncharacterized LOC551557(LOC551557)	0.01	NA	NA	NA
NC_037638.1	10719812	10720840	Gnomon	LOC113219418	NA	protein_coding	NA	0.01	NA	NA	NA
NC_037638.1	10722104	10725458	Gnomon	LOC100578653	GB45862	protein_coding	twinkle protein, mitochondrial(LOC100578653)	0.01	NA	NA	NA
NC_037638.1	10725658	10729172	Gnomon	LOC413713	GB45863	protein_coding	glycosyltransferase 25 family member(LOC413713)	0.01	NA	NA	NA
NC_037638.1	10730460	10732646	Gnomon	LOC410115	GB45864	protein_coding	actin-related protein 3(LOC410115)	0.01	NA	NA	NA
NC_037638.1	10746146	10753186	Gnomon	LOC413907	GB45833	protein_coding	uncharacterized LOC413907(LOC413907)	0.05	NA	NA	NA
NC_037638.1	11262468	11264665	Gnomon	LOC100578057	NA	lncRNA	NA	0.01	NA	NA	NA
NC_037638.1	11306886	11312275	Gnomon	LOC408590	GB44732	protein_coding	RING finger and CHY zinc finger domain-containing protein 1(LOC408590)	0.05	NA	NA	NA
NC_037638.1	11313666	11348520	Gnomon	LOC409733	GB44791	protein_coding	transcriptional activator Myb(LOC409733)	0.01	NA	NA	NA
NC_037638.1	11320384	11328603	Gnomon	LOC100577336	GB44733	lncRNA	uncharacterized LOC100577336(LOC100577336)	0.01	NA	NA	NA
NC_037638.1	11348568	11350719	Gnomon	LOC100577296	GB44734	protein_coding	checkpoint protein HUS1(LOC100577296)	0.01	NA	NA	NA
NC_037638.1	11350324	11352483	Gnomon	LOC409734	GB44789	protein_coding	nuclear pore glycoprotein p62(LOC409734)	0.01	NA	NA	NA
NC_037638.1	11927186	11929079	Gnomon	LOC102655515	NA	lncRNA	NA	0.01	NA	NA	NA
NC_037638.1	11959940	11962708	Gnomon	LOC107964488	NA	lncRNA	NA	0.05	NA	NA	NA
NC_037638.1	12309165	12357970	Gnomon	LOC724680	GB46502	protein_coding	uncharacterized LOC724680(LOC724680)	0.01	NA	NA	NA
NC_037638.1	12312259	12348810	Gnomon	LOC551031	GB46425	protein_coding	uncharacterized LOC551031(LOC551031)	0.05	NA	NA	NA
NC_037638.1	12351358	12356140	Gnomon	LOC409718	GB46423	protein_coding	PAB-dependent poly(A)-specific ribonuclease subunit PAN3(LOC409718)	0.01	NA	NA	NA
NC_037638.1	12356708	12358377	Gnomon	LOC724625	GB46503	protein_coding	DNA-directed RNA polymerases I, II, and III subunit RPABC5(LOC724625)	0.05	NA	NA	NA
NC_037638.1	12358063	12371149	Gnomon	LOC413000	GB46422	protein_coding	proton-coupled amino acid transporter 1(LOC413000)	0.01	NA	NA	NA
NC_037638.1	12604106	12610130	Gnomon	LOC100576586	GB46523	protein_coding	transcriptional repressor CTCFL-like(LOC100576586)	0.1	NA	NA	NA
NC_037638.1	25639407	25825636	Gnomon	LOC102655243	NA	protein_coding	NA	0.05	NA	NA	NA
NC_037639.1	1473024	1561164	Gnomon	LOC412853	GB12558	protein_coding	brain tumor protein(LOC412853)	0.1	NA	NA	NA
NC_037639.1	2616790	2639410	Gnomon	LOC412955	GB14243	protein_coding	protein jim lovell(LOC412955)	0.05	NA	NA	NA
NC_037639.1	2695881	2791728	Gnomon	LOC102655235	NA	lncRNA	NA	0.05	NA	NA	NA
NC_037639.1	3961514	4366097	Gnomon	LOC724736	GB43476	protein_coding	semaphorin-1A-like(LOC724736)	0.1	NA	NA	NA
NC_037639.1	11236647	11291397	Gnomon	LOC410867	GB49755	protein_coding	uncharacterized LOC410867(LOC410867)	0.1	NA	NA	NA
NC_037641.1	6572856	6689476	Gnomon	LOC411036	GB50377	protein_coding	two pore potassium channel protein sup-9(LOC411036)	0.01	NA	NA	NA
NC_037642.1	6373662	6449862	Gnomon	LOC100578665	NA	protein_coding	NA	0.05	NA	NA	NA
NC_037642.1	6390668	6524494	Gnomon	LOC411079	GB46725	protein_coding	protein grainyhead(LOC411079)	0.05	NA	NA	NA
NC_037642.1	12928909	12941831	Gnomon	LOC413063	GB41347	protein_coding	protein ECT2(LOC413063)	0.1	NA	NA	NA
NC_037642.1	12944908	12950469	Gnomon	LOC412303	GB41346	protein_coding	choline-phosphate cytidylyltransferase A-like(LOC412303)	0.1	NA	NA	NA
NC_037642.1	12952108	12960783	Gnomon	LOC724927	GB41345	protein_coding	importin-5(LOC724927)	0.1	NA	NA	NA
NC_037642.1	12958113	12958241	cmsearch	LOC113218816	NA	guide_RNA	NA	0.1	NA	NA	NA
NC_037642.1	13691705	13723164	Gnomon	LOC409729	GB45645	protein_coding	zinc finger protein 608-like(LOC409729)	0.05	NA	NA	NA
NC_037642.1	13723059	13724974	Gnomon	LOC409728	GB11132	protein_coding	40S ribosomal protein S5(LOC409728)	0.05	NA	NA	NA
NC_037642.1	13725194	13726100	Gnomon	LOC413014	GB45731	protein_coding	NADH dehydrogenase [ubiquinone] 1 alpha subcomplex subunit 5(LOC413014)	0.05	NA	NA	NA
NC_037642.1	13726406	13740990	Gnomon	LOC726879	GB45732	protein_coding	uncharacterized LOC726879(LOC726879)	0.01	NA	NA	NA
NC_037642.1	13741217	13757233	Gnomon	LOC409727	GB45733	protein_coding	kinesin 13(LOC409727)	0.01	NA	NA	NA
NC_037644.1	9455805	9542487	Gnomon	LOC406124	GB40975	protein_coding	gamma-aminobutyric acid receptor subunit beta(LOC406124)	0.05	NA	NA	NA
NC_037645.1	7426942	7561836	BestRefSeq	AChE-2	GB41856	NA	acetylcholinesterase 2(AChE-2)	0.05	NA	NA	NA
NC_037645.1	10955748	11211303	Gnomon	LOC411288	GB42000	protein_coding	cAMP-specific 3,5-cyclic phosphodiesterase(LOC411288)	0.1	NA	NA	NA
NC_037646.1	6636343	6731253	Gnomon	LOC412960	GB42783	protein_coding	receptor-type tyrosine-protein phosphatase kappa(LOC412960)	0.1	NA	NA	NA
NC_037646.1	8489811	8492509	Gnomon	LOC102656409	NA	lncRNA	NA	0.1	NA	NA	NA
NC_037648.1	194849	203179	Gnomon	LOC100577537	GB46629	protein_coding	uncharacterized LOC100577537(LOC100577537)	0.1	NA	NA	NA
NC_037648.1	235181	297554	Gnomon	LOC410293	GB18049	protein_coding	C-type lectin mannose-binding isoform(LOC410293)	0.05	NA	NA	NA
NC_037648.1	1814121	1821469	Gnomon	LOC102656690	NA	lncRNA	NA	0.1	NA	NA	NA
NC_037648.1	2058722	2065932	Gnomon	LOC100576080	NA	lncRNA	NA	0.01	NA	NA	NA
NC_037648.1	2067392	2068661	Gnomon	LOC102653698	NA	lncRNA	NA	0.01	NA	NA	NA
NC_037648.1	2075082	2078832	Gnomon	LOC102653728	NA	lncRNA	NA	0.01	NA	NA	NA
NC_037650.1	4679853	4786005	BestRefSeq%2CGnomon	5-HT1	GB48005	NA	serotonin receptor(5-HT1)	0.05	NA	NA	NA
NC_037651.1	3494123	3895706	Gnomon	LOC410479	NA	protein_coding	NA	0.05	NA	NA	NA
NC_037651.1	3798330	3897967	Gnomon	LOC100577542	NA	lncRNA	NA	0.05	NA	NA	NA
NC_037651.1	6033474	6334772	Gnomon	LOC726153	GB43702	protein_coding	uncharacterized LOC726153(LOC726153)	0.01	NA	NA	NA
NC_037651.1	6214925	6219011	Gnomon	LOC102654440	NA	lncRNA	NA	0.05	NA	NA	NA
NC_037652.1	7909917	8044316	Gnomon	LOC409611	GB49985	protein_coding	disintegrin and metalloproteinase domain-containing protein 10(LOC409611)	0.1	NA	NA	NA
NC_037638.1	9358232	9637091	Gnomon	LOC409608	GB41047	protein_coding	peroxidasin-like(LOC409608)	NA	0.1	NA	NA
NC_037638.1	10983351	10997649	Gnomon	LOC100578300	GB45887	protein_coding	uncharacterized LOC100578300(LOC100578300)	NA	0.1	NA	NA
NC_037638.1	10991117	11005672	Gnomon	LOC410728	GB45809	protein_coding	transmembrane channel-like protein 2(LOC410728)	NA	0.1	NA	NA
NC_037643.1	12255713	12914327	Gnomon	LOC411155	GB42976	protein_coding	teneurin-a(LOC411155)	NA	0.05	NA	NA
