## Supplementary material for "Selection and hybridization shaped the rapid spread of African honey bee ancestry in the Americas": S5 Table - Approximate QTL coordinates HAv3.1

phenotype	QTL_name	marker	comments	LG	scaffold	start	end	citation	positions_from	alternative_notation
Defense response	sting1	stsN4-.245	Marker sig. for flying (P < 0.05) and stinging (P < 0.01)	Group7	NC_037644.1	1871233	1871476	Hunt et al. 1998; Hunt et al. 2007	Sequences from Hunt et al. 1998 (main text) and Harpur 2020 (Dryad) mapped to HAv3.1 with BLASTn	stsN4-.245F; stsN4-.245R
Defense response	sting1	sts25-.44	Marker within 97% CI	Group7	NC_037644.1	3084916	3084936	Hunt et al. 1998; Hunt et al. 2007	Sequences from Hunt et al. 1998 (main text) and Harpur 2020 (Dryad) mapped to HAv3.1 with BLASTn	sts25-44; 25.44F; 25.44R
Defense response	sting1	a12.086	Marker within 97% CI	Group7	NC_037644.1	2818524	2818555	Hunt et al. 1998; Hunt et al. 2007	Sequences from Harpur 2020 (Dryad) mapped to HAv3.1 with BLASTn	NA
Defense response	sting1	a43.145	Marker within 97% CI	Group7	NC_037644.1	2664780	2664885	Hunt et al. 1998; Hunt et al. 2007	Sequences from Harpur 2020 (Dryad) mapped to HAv3.1 with BLASTn	NA
Defense response	sting1	a17.080	Confirming marker: Individual guarding	Group7	NC_037644.1	2593835	2594404	Hunt et al. 1998; Hunt et al. 2007	Sequences from Arechavaleta-Velasco, Hunt and Emore 2003 (main text) and Harpur 2020 (Dryad) mapped to HAv3.1 with BLASTn	a17-.080; A17.080
Defense response	sting1	a17.08-1.5	Marker within 97% CI	NA	NA	NA	NA	Hunt et al. 1998; Hunt et al. 2007	No sequences found.	NA
Defense response	sting1	GRP7.17	Marker within 97% CI	Group7	NC_037644.1	2385214	2385739	Hunt et al. 1998; Hunt et al. 2007	Sequences from Harpur 2020 (Dryad) mapped to HAv3.1 with BLASTn	GRP7.17-3
Defense response	sting1	a51.105	Marker within 97% CI	Group7	NC_037644.1	1923679	1923758	Hunt et al. 1998; Hunt et al. 2007	Sequences from Harpur 2020 (Dryad) mapped to HAv3.1 with BLASTn	NA
Defense response	sting1	N4p88k1	Marker within 97% CI	Group7	NC_037644.1	1917703	1918160	Hunt et al. 1998; Hunt et al. 2007	Sequences from Arechavaleta-Velasco, Hunt and Emore 2003 (main text) mapped to HAv3.1 with BLASTn	NA
Defense response	sting1	N4-.27	Confirming marker: Individual stinging (2 studies) and individual guarding	NA	NA	NA	NA	Hunt et al. 1998; Hunt et al. 2007	No sequences found.	NA
Defense response	sting1	450-.3	Marker within 97% CI; (! different chromosome)	Group1	NC_037638.1	23068215	23068428	Hunt et al. 1998; Hunt et al. 2007	Sequences from Harpur 2020 (Dryad) mapped to HAv3.1 with BLASTn	NA
Defense response	sting1	a31.200	Marker within 97% CI	Group7	NC_037644.1	1539514	1539669	Hunt et al. 1998; Hunt et al. 2007	Sequences from Harpur 2020 (Dryad) mapped to HAv3.1 with BLASTn	NA
Defense response	sting2	a45.170	Marker within 97% CI	Group3	NC_037640.1	2747503	2747638	Hunt et al. 1998; Hunt et al. 2007	Sequences from Harpur 2020 (Dryad) mapped to HAv3.1 with BLASTn	NA
Defense response	sting2	O1-.43	Marker within 97% CI	Group3	NC_037640.1	3097531	3097921	Hunt et al. 1998; Hunt et al. 2007	Sequences from Harpur 2020 (Dryad) mapped to HAv3.1 with BLASTn	O1-.43F; O1-.43R
Defense response	sting2	a17.242	Marker within 97% CI; (! different chromosome)	Group1	NC_037638.1	3687381	3687588	Hunt et al. 1998; Hunt et al. 2007	Sequences from Harpur 2020 (Dryad) mapped to HAv3.1 with BLASTn	NA
Defense response	sting2	a11.310	Confirming marker: Individual guarding	Group3	NC_037640.1	3714668	3714690	Hunt et al. 1998; Hunt et al. 2007	Sequences from Arechavaleta-Velasco, Hunt and Emore 2003 (main text) mapped to HAv3.1 with BLASTn	NA
Defense response	sting3	a44.180	Marker within 97% CI	Group2	NC_037639.1	4709843	4709991	Hunt et al. 1998; Hunt et al. 2007	Sequences from Harpur 2020 (Dryad) mapped to HAv3.1 with BLASTn	NA
Defense response	sting3	a74.320	Marker within 97% CI	NA	NA	NA	NA	Hunt et al. 1998; Hunt et al. 2007	No sequences found.	NA
Defense response	sting3	a45.085	Marker within 97% CI; (! different chromosome)	Group6	NC_037643.1	624146	624196	Hunt et al. 1998; Hunt et al. 2007	Sequences from Harpur 2020 (Dryad) mapped to HAv3.1 with BLASTn	NA
Defense response	sting3	a64.084	Confirming marker: Individual guarding	Group2	NC_037639.1	4458252	4458940	Hunt et al. 1998; Hunt et al. 2007	Sequences from Arechavaleta-Velasco, Hunt and Emore 2003 (main text) and Harpur 2020 (Dryad) mapped to HAv3.1 with BLASTn	a64-.084
Defense response	sting3	H19-.6	Marker within 97% CI	NA	NA	NA	NA	Hunt et al. 1998; Hunt et al. 2007	No sequences found.	NA
Defense response	sting3	a22.16	Marker within 97% CI	NA	NA	NA	NA	Hunt et al. 1998; Hunt et al. 2007	No sequences found.	NA
Varroa sensitive hygiene	unnamed_VSH1	1_17408194	LOD-1.5 support interval	Group1	NC_037638.1	16219824	16219944	Tsuruda et al. 2012	Probe sequences from Tsuruda et al. 2012 (Table S3) mapped to HAv3.1 with BLASTn	NA
Varroa sensitive hygiene	unnamed_VSH1	1_17484642	LOD-1.5 support interval	Group1	NC_037638.1	16296442	16296559	Tsuruda et al. 2012	Probe sequences from Tsuruda et al. 2012 (Table S3) mapped to HAv3.1 with BLASTn	NA
Varroa sensitive hygiene	unnamed_VSH1	1_17577515	LOD-1.5 support interval	Group1	NC_037638.1	16388861	16388973	Tsuruda et al. 2012	Probe sequences from Tsuruda et al. 2012 (Table S3) mapped to HAv3.1 with BLASTn	NA
Varroa sensitive hygiene	unnamed_VSH1	1_17928878	LOD-1.5 support interval	Group1	NC_037638.1	16719553	16719673	Tsuruda et al. 2012	Probe sequences from Tsuruda et al. 2012 (Table S3) mapped to HAv3.1 with BLASTn	NA
Varroa sensitive hygiene	unnamed_VSH1	1_18094359	LOD-1.5 support interval	Group1	NC_037638.1	16840871	16840977	Tsuruda et al. 2012	Probe sequences from Tsuruda et al. 2012 (Table S3) mapped to HAv3.1 with BLASTn	NA
Varroa sensitive hygiene	unnamed_VSH1	1_18214692	LOD-1.5 support interval	Group1	NC_037638.1	16962104	16962224	Tsuruda et al. 2012	Probe sequences from Tsuruda et al. 2012 (Table S3) mapped to HAv3.1 with BLASTn	NA
Varroa sensitive hygiene	unnamed_VSH1	1_18318085	LOD-1.5 support interval	Group1	NC_037638.1	17262699	17262579	Tsuruda et al. 2012	Probe sequences from Tsuruda et al. 2012 (Table S3) mapped to HAv3.1 with BLASTn	NA
Varroa sensitive hygiene	unnamed_VSH1	1_18496051	LOD-1.5 support interval	Group1	NC_037638.1	17083346	17083226	Tsuruda et al. 2012	Probe sequences from Tsuruda et al. 2012 (Table S3) mapped to HAv3.1 with BLASTn	NA
Varroa sensitive hygiene	unnamed_VSH1	1_18596602	LOD-1.5 support interval	Group1	NC_037638.1	17335598	17335715	Tsuruda et al. 2012	Probe sequences from Tsuruda et al. 2012 (Table S3) mapped to HAv3.1 with BLASTn	NA
Varroa sensitive hygiene	unnamed_VSH1	1_18786427	LOD-1.5 support interval	Group1	NC_037638.1	17466985	17467105	Tsuruda et al. 2012	Probe sequences from Tsuruda et al. 2012 (Table S3) mapped to HAv3.1 with BLASTn	NA
Varroa sensitive hygiene	unnamed_VSH1	1_19029230	LOD-1.5 support interval	Group1	NC_037638.1	17679394	17679514	Tsuruda et al. 2012	Probe sequences from Tsuruda et al. 2012 (Table S3) mapped to HAv3.1 with BLASTn	NA
Varroa sensitive hygiene	unnamed_VSH1	1_19187323	LOD-1.5 support interval	Group1	NC_037638.1	17837448	17837568	Tsuruda et al. 2012	Probe sequences from Tsuruda et al. 2012 (Table S3) mapped to HAv3.1 with BLASTn	NA
Varroa sensitive hygiene	unnamed_VSH1	1_19282063	LOD-1.5 support interval	Group1	NC_037638.1	17920459	17920576	Tsuruda et al. 2012	Probe sequences from Tsuruda et al. 2012 (Table S3) mapped to HAv3.1 with BLASTn	NA
Varroa sensitive hygiene	unnamed_VSH2	9_8718994	LOD-1.5 support interval	Group9	NC_037646.1	10073102	10073222	Tsuruda et al. 2012	Probe sequences from Tsuruda et al. 2012 (Table S3) mapped to HAv3.1 with BLASTn	NA
Varroa sensitive hygiene	unnamed_VSH2	9_8801678	LOD-1.5 support interval	Group9	NC_037646.1	10154386	10154506	Tsuruda et al. 2012	Probe sequences from Tsuruda et al. 2012 (Table S3) mapped to HAv3.1 with BLASTn	NA
Varroa sensitive hygiene	unnamed_VSH2	9_8940824	LOD-1.5 support interval	Group9	NC_037646.1	10294624	10294744	Tsuruda et al. 2012	Probe sequences from Tsuruda et al. 2012 (Table S3) mapped to HAv3.1 with BLASTn	NA
Varroa sensitive hygiene	unnamed_VSH2	9_9106400	LOD-1.5 support interval	Group9	NC_037646.1	10461726	10461846	Tsuruda et al. 2012	Probe sequences from Tsuruda et al. 2012 (Table S3) mapped to HAv3.1 with BLASTn	NA
Varroa sensitive hygiene	unnamed_VSH2	9_9224292	LOD-1.5 support interval; marker closest to peak	Group9	NC_037646.1	10524603	10524723	Tsuruda et al. 2012	Probe sequences from Tsuruda et al. 2012 (Table S3) mapped to HAv3.1 with BLASTn	NA
Varroa sensitive hygiene	unnamed_VSH2	9_9327425	LOD-1.5 support interval	Group9	NC_037646.1	10629363	10629483	Tsuruda et al. 2012	Probe sequences from Tsuruda et al. 2012 (Table S3) mapped to HAv3.1 with BLASTn	NA
Varroa sensitive hygiene	unnamed_VSH2	9_9455543	LOD-1.5 support interval	Group9	NC_037646.1	10758800	10758920	Tsuruda et al. 2012	Probe sequences from Tsuruda et al. 2012 (Table S3) mapped to HAv3.1 with BLASTn	NA
Varroa sensitive hygiene	unnamed_VSH2	9_9569008	LOD-1.5 support interval	Group9	NC_037646.1	10872507	10872627	Tsuruda et al. 2012	Probe sequences from Tsuruda et al. 2012 (Table S3) mapped to HAv3.1 with BLASTn	NA
Varroa sensitive hygiene	unnamed_VSH2	9_9774498	LOD-1.5 support interval	Group9	NC_037646.1	11076977	11077097	Tsuruda et al. 2012	Probe sequences from Tsuruda et al. 2012 (Table S3) mapped to HAv3.1 with BLASTn	NA
Varroa Sensitive Hygiene	unnamed_hygeine1	NA	Amel3 mapping interval (Table 1 Spoetter et al. 2012) LG1:3039231-8453574	Group1	NC_037638.1	3043773	8745184	Spoetter et al. 2012	SNPs within QTL mapping interval from 44K SNP chip published in Spoetter et al. 2012 (Supplement, left flanking sequences) mapped to HAv3.1 with BLASTn	NA
Varroa Sensitive Hygiene	unnamed_hygeine2	NA	Amel3 mapping interval (Table 1 Spoetter et al. 2012) LG1:9418717-16819942	Group1	NC_037638.1	9833841	18792052	Spoetter et al. 2012	SNPs within QTL mapping interval from 44K SNP chip published in Spoetter et al. 2012 (Supplement, left flanking sequences) mapped to HAv3.1 with BLASTn	NA
Varroa Sensitive Hygiene	unnamed_hygeine3	NA	Amel3 mapping interval (Table 1 Spoetter et al. 2012) LG2:1-12503099	Group2	NC_037639.1	4414014	16074358	Spoetter et al. 2012	SNPs within QTL mapping interval from 44K SNP chip published in Spoetter et al. 2012 (Supplement, left flanking sequences) mapped to HAv3.1 with BLASTn	NA
Varroa Sensitive Hygiene	unnamed_hygeine4	NA	Amel3 mapping interval (Table 1 Spoetter et al. 2012) LG6:11206828-17739083	Group6	NC_037643.1	12482984	17779332	Spoetter et al. 2012	SNPs within QTL mapping interval from 44K SNP chip published in Spoetter et al. 2012 (Supplement, left flanking sequences) mapped to HAv3.1 with BLASTn	NA
Varroa Sensitive Hygiene	unnamed_hygeine5	NA	Amel3 mapping interval (Table 1 Spoetter et al. 2012) LG7:9515998-12848973	Group7	NC_037644.1	563759	982365	Spoetter et al. 2012	SNPs within QTL mapping interval from 44K SNP chip published in Spoetter et al. 2012 (Supplement, left flanking sequences) mapped to HAv3.1 with BLASTn	NA
Varroa Sensitive Hygiene	unnamed_hygeine6	NA	Amel3 mapping interval (Table 1 Spoetter et al. 2012) LG12:1-4003353	Group12	NC_037649.1	5350	5836450	Spoetter et al. 2012	SNPs within QTL mapping interval from 44K SNP chip published in Spoetter et al. 2012 (Supplement, left flanking sequences) mapped to HAv3.1 with BLASTn	NA
Varroa Sensitive Hygiene	unnamed_hygeine7	NA	Amel3 mapping interval (Table 1 Spoetter et al. 2012) LG13:5247545-10266737	Group13	NC_037650.1	7650766	10970793	Spoetter et al. 2012	SNPs within QTL mapping interval from 44K SNP chip published in Spoetter et al. 2012 (Supplement, left flanking sequences) mapped to HAv3.1 with BLASTn	NA
Varroa Sensitive Hygiene	unnamed_hygeine8	NA	Amel3 mapping interval (Table 1 Spoetter et al. 2012) LG15:1-6643609	Group15	NC_037652.1	3260790	9310167	Spoetter et al. 2012	SNPs within QTL mapping interval from 44K SNP chip published in Spoetter et al. 2012 (Supplement, left flanking sequences) mapped to HAv3.1 with BLASTn	NA
Varroa Sensitive Hygiene	unnamed_hygeine9	NA	Amel3 mapping interval (Table 1 Spoetter et al. 2012) LG16:3196393-6242592	Group16	NC_037653.1	974183	4154497	Spoetter et al. 2012	SNPs within QTL mapping interval from 44K SNP chip published in Spoetter et al. 2012 (Supplement, left flanking sequences) mapped to HAv3.1 with BLASTn	NA
Hygienic behaviour	Hyg1	K0263	Nearest marker	Group2	NC_037639.1	15069205	15069519	Oxley et al. 2010	P1 and P2 probe sequences published in Solignac et al. 2007 (Table S2) mapped to HAv3.1 with BLASTn	NA
Hygienic behaviour	Hyg2	A058	Nearest marker	Group5	NC_037642.1	10085136	10085228	Oxley et al. 2010	P1 and P2 probe sequences published in Solignac et al. 2007 (Table S2) mapped to HAv3.1 with BLASTn	NA
Hygienic behaviour	Hyg3	K1601	Nearest marker	Group16	NC_037653.1	995283	995459	Oxley et al. 2010	P1 and P2 probe sequences published in Solignac et al. 2007 (Table S2) mapped to HAv3.1 with BLASTn	NA
Grooming	unnamed_grooming1	5_1050004	LOD-1.5 support interval	Group5	NC_037642.1	1633108	1633228	Arechavaleta-Velasco et al. 2012	Probe sequences from Arechavaleta-Velasco et al. 2012 (Table S1) mapped to HAv3.1 with BLASTn	NA
Grooming	unnamed_grooming1	5_1256625	LOD-1.5 support interval	Group5	NC_037642.1	1834572	1834692	Arechavaleta-Velasco et al. 2012	Probe sequences from Arechavaleta-Velasco et al. 2012 (Table S1) mapped to HAv3.1 with BLASTn	NA
Grooming	unnamed_grooming1	5_1320383	LOD-1.5 support interval	Group5	NC_037642.1	1897663	1897783	Arechavaleta-Velasco et al. 2012	Probe sequences from Arechavaleta-Velasco et al. 2012 (Table S1) mapped to HAv3.1 with BLASTn	NA
Grooming	unnamed_grooming1	5_1544300	LOD-1.5 support interval	Group5	NC_037642.1	2070928	2071048	Arechavaleta-Velasco et al. 2012	Probe sequences from Arechavaleta-Velasco et al. 2012 (Table S1) mapped to HAv3.1 with BLASTn	NA
Grooming	unnamed_grooming1	5_1644271	LOD-1.5 support interval; marker closest to peak	Group5	NC_037642.1	2170849	2170969	Arechavaleta-Velasco et al. 2012	Probe sequences from Arechavaleta-Velasco et al. 2012 (Table S1) mapped to HAv3.1 with BLASTn	NA
Grooming	unnamed_grooming1	5_1868365	LOD-1.5 support interval	Group5	NC_037642.1	2388477	2388597	Arechavaleta-Velasco et al. 2012	Probe sequences from Arechavaleta-Velasco et al. 2012 (Table S1) mapped to HAv3.1 with BLASTn	NA
Grooming	unnamed_grooming1	5_253573	LOD-1.5 support interval	Group5	NC_037642.1	844149	844029	Arechavaleta-Velasco et al. 2012	Probe sequences from Arechavaleta-Velasco et al. 2012 (Table S1) mapped to HAv3.1 with BLASTn	NA
Grooming	unnamed_grooming1	5_413557	LOD-1.5 support interval	Group5	NC_037642.1	1063073	1063193	Arechavaleta-Velasco et al. 2012	Probe sequences from Arechavaleta-Velasco et al. 2012 (Table S1) mapped to HAv3.1 with BLASTn	NA
Grooming	unnamed_grooming1	5_8439	LOD-1.5 support interval	Group5	NC_037642.1	702236	702356	Arechavaleta-Velasco et al. 2012	Probe sequences from Arechavaleta-Velasco et al. 2012 (Table S1) mapped to HAv3.1 with BLASTn	NA
