## Supplementary material for "Selection and hybridization shaped the rapid spread of African honey bee ancestry in the Americas": S6 Table - Invasion dates and locations

date	name	location	lat	lon	source
1957	Brazil	Rio Claro, Sao Paulo	-22.4149	-47.5651	Kent 1988, The introduction and diffusion of the African honeybee in South America
1965	Paraguay	Asuncion, Paraguay	-25.28	-57.59	Kent 1988, The introduction and diffusion of the African honeybee in South America
1966	Argentina	100km south of Iguaco Falls, Argentina	-26.36	-54.31	Kent 1988, The introduction and diffusion of the African honeybee in South America
1968	Bolivia	Santa Cruz, Bolivia	-17.87	-63.04	Kent 1988, The introduction and diffusion of the African honeybee in South America
1974	Peru	Pucallpa, Peru	-8.4	-74.58	Kent 1988, The introduction and diffusion of the African honeybee in South America
1976	Guyana	Letham, Guyana	3.37	-59.8	Kent 1988, The introduction and diffusion of the African honeybee in South America
1980	Colombia	Cartagena, Colombia	10.38	-75.47	Kent 1988, The introduction and diffusion of the African honeybee in South America
1982	Panama	Santa Fe, Panama	8.5	-81.1	Kent 1988, The introduction and diffusion of the African honeybee in South America
1986	Mexico	Southern Mexico	16.34	-91.94	Winston 1992, Killer bees
1990	Texas	Southern Texas	26.2	-98.16	USDA https://www.ars.usda.gov/ARSUserFiles/20220500/New%20Bee%20Map09%20compressed.jpg
1994	California	Riverside County, California	33.45	-116.33	USDA https://www.ars.usda.gov/ARSUserFiles/20220500/New%20Bee%20Map09%20compressed.jpg
